# Galectin-3 drives tau-associated neuroinflammation, white matter degeneration and proteomic dysregulation

**DOI:** 10.64898/2026.07.07.736964

**Authors:** Lluís Camprubí-Ferrer, Marzia Dell’Eva, Jesús Soldán-Hidalgo, Alberto Lerma-Aguilera, Laura R. Rodríguez, Javier Frontiñán-Rubio, Katryna Pampuščenko, Emil Axell, Erika Velasquez, Yiyi Yang, Henrik Ahlenius, Juan García-Revilla, Javier Vitorica, Antonio Boza-Serrano, José Luis Venero, Tomas Deierborg

**Affiliations:** Experimental Neuroinflammation Laboratory, Lund University, Sweden; Instituto de Biomedicina de Sevilla, IBiS/Hospital Universitario Virgen del Rocío/CSIC/Universidad de Sevilla, Spain; Stem cells, Aging and Neurodegeneration group, Lund University, Sweden; Oxidative Stress and Neurodegeneration Group, Universidad de Castilla-La Mancha, Ciudad Real, Spain; Biochemistry and Structural Biology, Department of Chemistry, Lund University, Lund 223 62, Sweden; Department of Biochemical Engineering, Lund University, Sweden

**Keywords:** tauopathy, galectin-3, neuroinflammation, microglia, white matter, myelin

## Abstract

Tau pathology is a central driver of neurodegeneration, yet the molecular mechanisms linking tau accumulation to neuroinflammation, metabolic failure, and white matter degeneration remain incompletely understood. Galectin-3 (Gal3) is an inflammation-associated lectin expressed by activated microglia and has been implicated in neurodegenerative disease progression. Here, we investigated whether Gal3 modulates tau-driven pathology across cellular, molecular, and systems levels.

Using the P301S tauopathy mouse model with genetic deletion of Gal3, we show that Gal3 loss robustly attenuates tau pathology across vulnerable brain regions, including cortex, hippocampus, and piriform–entorhinal cortex. Gal3 deletion reduced hyperphosphorylated and pathological tau species, normalized tau kinase signaling, and restored mitochondrial and vesicular trafficking pathways disrupted by tau accumulation. Proteomic and phosphoproteomic analyses revealed widespread normalization of tau-associated immune, metabolic, and trafficking pathways, with Tau-Gal3KO mice clustering closely with wild-type controls. In parallel, Gal3 deletion markedly reduced microglial activation and Gal3-positive inflammatory signatures, preserved white matter integrity, prevented axonal degeneration, and normalized oligodendrocyte and myelin abnormalities.

Functionally, Gal3 deficiency enhanced microglial myelin phagocytosis and lysosomal degradation both in vitro and in vivo, suggesting improved clearance of myelin debris under inflammatory stress. Cell-type–specific analyses further revealed restoration of mitochondrial complex I subunit expression in both excitatory neurons and parvalbumin-positive interneurons. Importantly, translational studies in human iPSC-derived neurons demonstrated that extracellular Gal3 exacerbates tau hyperphosphorylation and aggregation following tau seeding, effects that were reversed by pharmacological Gal3 inhibition.

Together, these findings identify Galectin-3 as a central upstream regulator linking tau pathology to neuroinflammation, proteomic dysregulation, mitochondrial dysfunction, and white matter degeneration. Targeting Gal3 represents a promising therapeutic strategy to mitigate tau-driven neurodegenerative processes.
