## Supplementary material for "Galectin-3 drives tau-associated neuroinflammation, white matter degeneration and proteomic dysregulation": Suppl. Table 3

### Sheet: A - HC_KEGG_TvsTG3KO
ID	Description	setSize	enrichmentScore	NES	p.value	adjusted.p.value
mmu00190	Oxidative phosphorylation	99	-0.623836	-2.29373	1.44789e-09	4.19888e-07
mmu05208	Chemical carcinogenesis - reactive oxygen species	140	-0.558718	-2.13622	1.63768e-08	1.7502e-06
mmu04714	Thermogenesis	150	-0.536676	-2.07197	1.81055e-08	1.7502e-06
mmu04260	Cardiac muscle contraction	50	-0.680778	-2.2332	1.56731e-06	0.00011363
mmu01212	Fatty acid metabolism	40	0.661322	2.15703	3.77449e-06	0.000218921
mmu04932	Non-alcoholic fatty liver disease	91	-0.572749	-2.06441	5.5963e-06	0.000257056
mmu05020	Prion disease	185	-0.457945	-1.83445	6.2048e-06	0.000257056
mmu00071	Fatty acid degradation	31	0.688833	2.14366	1.42177e-05	0.000515391
mmu05415	Diabetic cardiomyopathy	133	-0.500325	-1.89913	2.05219e-05	0.000661262
mmu05014	Amyotrophic lateral sclerosis	244	-0.391597	-1.62573	0.000142923	0.00414477
mmu04750	Inflammatory mediator regulation of TRP channels	40	0.590617	1.92641	0.000202468	0.00489297
mmu05012	Parkinson disease	186	-0.408053	-1.63472	0.000198962	0.00489297
mmu00230	Purine metabolism	71	0.497256	1.79506	0.000386055	0.008612
mmu04936	Alcoholic liver disease	47	0.551863	1.85077	0.000505291	0.0102826
mmu04070	Phosphatidylinositol signaling system	54	0.512784	1.75923	0.000531858	0.0102826
mmu00520	Amino sugar and nucleotide sugar metabolism	25	0.639191	1.86727	0.000752262	0.0114819
mmu05142	Chagas disease	38	0.57159	1.85521	0.000725904	0.0114819
mmu04140	Autophagy - animal	109	0.428315	1.64588	0.000750564	0.0114819
mmu05016	Huntington disease	204	-0.393036	-1.59204	0.000648613	0.0114819
mmu05132	Salmonella infection	146	0.379465	1.51377	0.00129195	0.0187333
mmu04914	Progesterone-mediated oocyte maturation	39	0.55053	1.78956	0.00153744	0.0212313
mmu05010	Alzheimer disease	228	-0.365655	-1.50511	0.00168259	0.0221795
mmu00513	Various types of N-glycan biosynthesis	17	0.713662	1.89083	0.00179003	0.02257
mmu00510	N-Glycan biosynthesis	21	0.654825	1.83832	0.00218011	0.0263431
mmu00760	Nicotinate and nicotinamide metabolism	13	0.715544	1.77361	0.00244551	0.0272769
mmu03050	Proteasome	40	0.539045	1.7582	0.00239773	0.0272769
mmu00500	Starch and sucrose metabolism	13	0.707641	1.75402	0.00331754	0.0356329
mmu00980	Metabolism of xenobiotics by cytochrome P450	20	0.637525	1.78244	0.00411078	0.042576
mmu04142	Lysosome	67	0.439352	1.56196	0.00480522	0.0480522
mmu05022	Pathways of neurodegeneration - multiple diseases	280	-0.336226	-1.41256	0.00516228	0.049902

### Sheet: B - HC_KEGG_TvsWT
ID	Description	setSize	enrichmentScore	NES	p.value	adjusted.p.value
mmu04814	Motor proteins	75	0.650021	2.19485	2.34743e-07	4.13338e-05
mmu05208	Chemical carcinogenesis - reactive oxygen species	140	-0.572181	-1.98059	2.85061e-07	4.13338e-05
mmu04714	Thermogenesis	150	-0.551064	-1.92257	4.57165e-07	4.41927e-05
mmu00190	Oxidative phosphorylation	99	-0.609487	-2.0297	7.68927e-07	5.57472e-05
mmu05132	Salmonella infection	146	0.497035	1.83019	4.45696e-06	0.000258504
mmu05415	Diabetic cardiomyopathy	133	-0.539523	-1.85167	6.8728e-06	0.000332185
mmu04145	Phagosome	66	0.546069	1.78549	0.00036867	0.0152735
mmu04932	Non-alcoholic fatty liver disease	91	-0.530473	-1.73256	0.000945408	0.034271

### Sheet: C - HC_KEGG_TG3KOvsWT
ID	Description	setSize	enrichmentScore	NES	p.value	adjusted.p.value
mmu04814	Motor proteins	75	0.675593	2.33136	7.9868e-07	0.000186984
mmu05171	Coronavirus disease - COVID-19	109	-0.646733	-2.13432	1.28955e-06	0.000186984
mmu03010	Ribosome	146	-0.569594	-1.93924	1.8936e-05	0.00183048
mmu01240	Biosynthesis of cofactors	78	-0.632033	-2.00645	0.000179926	0.0130446
mmu00970	Aminoacyl-tRNA biosynthesis	41	-0.729754	-2.10612	0.000252796	0.0146621
mmu05012	Parkinson disease	186	0.440442	1.69236	0.000407638	0.0168879
mmu05022	Pathways of neurodegeneration - multiple diseases	280	0.397509	1.60007	0.000356279	0.0168879
mmu00280	Valine, leucine and isoleucine degradation	39	-0.681307	-1.9557	0.00121495	0.0352335
mmu04540	Gap junction	52	0.57587	1.86385	0.00117245	0.0352335
mmu05010	Alzheimer disease	228	0.410059	1.60806	0.00107746	0.0352335

### Sheet: D - EC_KEGG_TvsTG3KO
ID	Description	setSize	enrichmentScore	NES	p.value	adjusted.p.value
mmu01200	Carbon metabolism	82	0.539632	2.31475	5.63322e-09	1.63363e-06
mmu05322	Systemic lupus erythematosus	25	0.76132	2.56821	3.59768e-08	5.21664e-06
mmu00640	Propanoate metabolism	24	0.701798	2.33145	1.4786e-06	0.000142931
mmu00020	Citrate cycle (TCA cycle)	25	0.673901	2.27331	1.23872e-05	0.000558511
mmu00071	Fatty acid degradation	31	0.627038	2.23567	1.34476e-05	0.000558511
mmu00630	Glyoxylate and dicarboxylate metabolism	21	0.692868	2.23121	1.99207e-05	0.000558511
mmu01210	2-Oxocarboxylic acid metabolism	22	0.683186	2.22461	1.4919e-05	0.000558511
mmu01212	Fatty acid metabolism	40	0.564733	2.11876	2.11849e-05	0.000558511
mmu05017	Spinocerebellar ataxia	95	0.429112	1.88595	1.89978e-05	0.000558511
mmu05415	Diabetic cardiomyopathy	133	0.392071	1.80636	1.60202e-05	0.000558511
mmu05016	Huntington disease	204	0.353315	1.74056	8.03187e-06	0.000558511
mmu00280	Valine, leucine and isoleucine degradation	39	0.566743	2.11734	3.08729e-05	0.000746095
mmu04072	Phospholipase D signaling pathway	81	0.441466	1.8928	3.41541e-05	0.0007619
mmu00970	Aminoacyl-tRNA biosynthesis	41	0.550843	2.07754	3.70952e-05	0.000768402
mmu04613	Neutrophil extracellular trap formation	54	0.510555	2.01848	4.01794e-05	0.000776802
mmu04723	Retrograde endocannabinoid signaling	111	0.396152	1.78781	6.52286e-05	0.00118227
mmu05230	Central carbon metabolism in cancer	41	0.537217	2.02615	8.22529e-05	0.00140314
mmu00620	Pyruvate metabolism	32	0.570684	2.0544	9.18548e-05	0.00147988
mmu04750	Inflammatory mediator regulation of TRP channels	40	0.52807	1.98121	0.000191437	0.00243828
mmu04936	Alcoholic liver disease	47	0.506708	1.95127	0.000183936	0.00243828
mmu04931	Insulin resistance	51	0.490988	1.92616	0.000173195	0.00243828
mmu04922	Glucagon signaling pathway	53	0.47907	1.90141	0.000193381	0.00243828
mmu04152	AMPK signaling pathway	58	0.463978	1.86036	0.000181652	0.00243828
mmu04340	Hedgehog signaling pathway	19	0.653909	2.05382	0.00021022	0.00254016
mmu04920	Adipocytokine signaling pathway	32	0.549226	1.97716	0.000229704	0.00256208
mmu03050	Proteasome	40	0.524948	1.96949	0.000228517	0.00256208
mmu00330	Arginine and proline metabolism	25	0.614906	2.0743	0.000270184	0.00279833
mmu04070	Phosphatidylinositol signaling system	54	0.479261	1.89476	0.000270184	0.00279833
mmu05142	Chagas disease	38	0.525919	1.95941	0.000375017	0.00375017
mmu04130	SNARE interactions in vesicular transport	26	-0.615015	-2.13547	0.000461733	0.00446342
mmu01230	Biosynthesis of amino acids	52	0.471045	1.86071	0.000604773	0.00565755
mmu00564	Glycerophospholipid metabolism	46	0.480807	1.83729	0.000675036	0.00611751
mmu04914	Progesterone-mediated oocyte maturation	39	0.512068	1.91308	0.000738116	0.00648647
mmu00561	Glycerolipid metabolism	29	0.537212	1.89333	0.000775841	0.00661747
mmu00650	Butanoate metabolism	17	0.650324	1.96497	0.000900582	0.00746197
mmu05020	Prion disease	185	0.319892	1.55342	0.000947114	0.00762953
mmu05022	Pathways of neurodegeneration - multiple diseases	280	0.287251	1.46313	0.0010244	0.00802911
mmu04910	Insulin signaling pathway	74	0.392769	1.6563	0.00119343	0.00910772
mmu04972	Pancreatic secretion	40	0.488863	1.83411	0.00131761	0.00979759
mmu00010	Glycolysis / Gluconeogenesis	40	0.486608	1.82565	0.0014754	0.0106967
mmu00562	Inositol phosphate metabolism	40	0.480506	1.80276	0.0017285	0.0120501
mmu04714	Thermogenesis	150	0.3248	1.52305	0.00174519	0.0120501
mmu00270	Cysteine and methionine metabolism	35	0.48864	1.77996	0.00178791	0.012058
mmu00410	beta-Alanine metabolism	18	0.587679	1.81918	0.00228309	0.0150476
mmu05014	Amyotrophic lateral sclerosis	244	0.284212	1.42769	0.00239757	0.015451
mmu05010	Alzheimer disease	228	0.290715	1.44678	0.00248226	0.015649
mmu04814	Motor proteins	75	0.382839	1.61805	0.00257078	0.0158623
mmu00062	Fatty acid elongation	16	0.621426	1.84809	0.00272436	0.0160311
mmu00785	Lipoic acid metabolism	11	0.685008	1.804	0.00266271	0.0160311
mmu04730	Long-term depression	34	0.482709	1.75195	0.00276399	0.0160311
mmu00760	Nicotinate and nicotinamide metabolism	13	0.660643	1.86013	0.00302699	0.0168865
mmu00670	One carbon pool by folate	21	0.560819	1.80598	0.00302792	0.0168865
mmu00260	Glycine, serine and threonine metabolism	22	0.549278	1.78857	0.00357878	0.019582
mmu05132	Salmonella infection	146	0.315711	1.47039	0.00383015	0.0205693
mmu04082	Neuroactive ligand signaling	84	0.369968	1.60382	0.00413961	0.021827
mmu00061	Fatty acid biosynthesis	14	0.63106	1.82622	0.00424294	0.0219724
mmu04919	Thyroid hormone signaling pathway	52	0.423574	1.67319	0.00446092	0.0226959
mmu04137	Mitophagy - animal	62	0.39694	1.61461	0.00494449	0.0247225
mmu00380	Tryptophan metabolism	18	0.563636	1.74475	0.00517451	0.025434
mmu04611	Platelet activation	59	0.404498	1.62678	0.00566534	0.0260786
mmu04218	Cellular senescence	45	0.421286	1.59363	0.00565997	0.0260786
mmu04024	cAMP signaling pathway	90	0.347915	1.52579	0.00555527	0.0260786
mmu04724	Glutamatergic synapse	79	0.356282	1.51136	0.00564998	0.0260786
mmu04923	Regulation of lipolysis in adipocytes	26	0.524423	1.79104	0.00591125	0.0264681
mmu03040	Spliceosome	92	0.346407	1.51467	0.00602378	0.0264681
mmu05012	Parkinson disease	186	0.304486	1.47899	0.0059488	0.0264681
mmu00900	Terpenoid backbone biosynthesis	15	0.609554	1.79371	0.00620535	0.026859
mmu00541	Biosynthesis of various nucleotide sugars	14	0.614972	1.77966	0.00661106	0.0277856
mmu04071	Sphingolipid signaling pathway	58	0.39216	1.5724	0.0065375	0.0277856
mmu04961	Endocrine and other factor-regulated calcium reabsorption	33	0.458936	1.64678	0.0072733	0.0301322
mmu04971	Gastric acid secretion	39	0.450631	1.68355	0.00796623	0.0325381
mmu04727	GABAergic synapse	59	0.392296	1.57771	0.00813335	0.0327593
mmu04146	Peroxisome	42	0.427471	1.62026	0.00850161	0.0337735
mmu04270	Vascular smooth muscle contraction	50	0.397333	1.55059	0.00877605	0.0343926
mmu04728	Dopaminergic synapse	79	0.342466	1.45276	0.00951786	0.0368024
mmu00250	Alanine, aspartate and glutamate metabolism	26	0.505784	1.72738	0.00978042	0.03732
mmu00513	Various types of N-glycan biosynthesis	17	0.565562	1.70886	0.0112642	0.0419979
mmu04916	Melanogenesis	34	0.442202	1.60493	0.011296	0.0419979
mmu04540	Gap junction	52	0.396607	1.56667	0.011804	0.0433311
mmu04915	Estrogen signaling pathway	56	0.380867	1.5286	0.0129202	0.0462576
mmu04142	Lysosome	67	0.358609	1.48346	0.0128631	0.0462576
mmu04973	Carbohydrate digestion and absorption	17	0.555458	1.67833	0.0136369	0.0482281

### Sheet: E - EC_KEGG_TvsWT
ID	Description	setSize	enrichmentScore	NES	p.value	adjusted.p.value
mmu01200	Carbon metabolism	82	0.495	1.95975	2.12391e-05	0.00615933
mmu00640	Propanoate metabolism	24	0.651371	2.02066	0.000156044	0.018831
mmu00330	Arginine and proline metabolism	25	0.629101	1.97999	0.000194804	0.018831
mmu01212	Fatty acid metabolism	40	0.541323	1.88444	0.000775081	0.0453439
mmu00270	Cysteine and methionine metabolism	35	0.543828	1.84372	0.00125087	0.0453439
mmu00280	Valine, leucine and isoleucine degradation	39	0.527537	1.84151	0.00084595	0.0453439
mmu01230	Biosynthesis of amino acids	52	0.48433	1.77417	0.00118366	0.0453439
mmu04814	Motor proteins	75	0.435312	1.69293	0.00121236	0.0453439
mmu00480	Glutathione metabolism	32	0.551253	1.85321	0.00151352	0.0487691

### Sheet: F - EC_KEGG_TG3KOvsWT
ID	Description	setSize	enrichmentScore	NES	p.value	adjusted.p.value
N/A	N/A	N/A	N/A	N/A	N/A	N/A
